# Variant-specific priors in colocalisation analysis

**DOI:** 10.1101/2024.08.21.608957

**Authors:** Jeffrey M. Pullin, Chris Wallace

## Abstract

Linking GWAS variants to their causal gene remains an ongoing challenge. A widely used method for performing this analysis is the coloc package for statistical colocalisation analysis, which can be used to link GWAS and eQTL associations. Currently, coloc assumes that all variants in a region are equally likely to be causal, despite the success of fine-mapping methods that use additional information to adjust their prior probabilities. In this paper we propose and implement an approach for specifying variant-specific prior probabilities in the coloc method. We describe and compare six source of information for specifying prior probabilities: non-coding constraint, enhancer-gene link scores, the output of the PolyFun method and three estimates of eQTL–TSS distance densities. Using simulations and analysis of ground-truth pQTL–eQTL colocalisations we show that variant-specific priors, particularly the eQTL–TSS distance density priors, can improve colocalisation performance. Furthermore, across GWAS– eQTL colocalisations variant-specific priors changed colocalisation significance in up to 13.5% of colocalisations, at some loci revealing the likely causal gene.
