## Supplementary Tables for "Variant-specific priors in colocalisation analysis"

### Sheet: coloc-single
gwas_id	eqtl_id	gene_name	PP.H4.abf_unif	PP.H4.abf_eqtlgen	PP.H4.abf_onek1k_r1
Autoimmune disease	QTD000373	VAV3	0.788522	0.811513	0.807718
Autoimmune disease	QTD000341	PSMB7	0.850629	0.320093	0.322852
Autoimmune disease	QTD000021	H4C13	0.800017	0.118273	0.160086
Autoimmune disease	QTD000031	NEMP2	0.938958	0.587561	0.520933
Autoimmune disease	QTD000031	TYW5	0.810445	0.474481	0.47454
Autoimmune disease	QTD000031	H4C13	0.814216	0.301653	0.354764
Autoimmune disease	QTD000031	ZFP57	0.416088	0.895311	0.895249
Autoimmune disease	QTD000031	IRF7	0.836653	0.742692	0.76931
Autoimmune disease	QTD000031	CLN3	0.274222	0.820448	0.755571
Autoimmune disease	QTD000031	DDX17	0.728309	0.845713	0.84462
Hypertension	QTD000373	PABPC4	0.811121	0.735443	0.752925
Hypertension	QTD000373	ACADVL	0.814047	0.748276	0.780865
Hypertension	QTD000373	DVL2	0.766072	0.868335	0.828478
Hypertension	QTD000549	FES	0.57768	0.897325	0.866894
Hypertension	QTD000256	POMC	0.917195	0.402516	0.46546
Hypertension	QTD000256	PAQR5	0.743731	0.877538	0.884317
Hypertension	QTD000261	PPM1E	0.805428	0.779663	0.778852
Type 2 diabetes	QTD000373	NUDT5	0.792911	0.800601	0.805089
Type 2 diabetes	QTD000090	MARK3	0.797767	0.835558	0.839067
Type 2 diabetes	QTD000090	ARPIN	0.884364	0.797651	0.792439
Type 2 diabetes	QTD000321	SPDYE12P	0.934557	0.558224	0.430044

### Sheet: coloc-susie
gwas_id	eqtl_id	gene_name	PP.H4.abf_unif	PP.H4.abf_eqtlgen	PP.H4.abf_onek1k_r1
Autoimmune disease	QTD000373	VAV3	0.784143	0.810061	0.805594
Autoimmune disease	QTD000373	TMEM272	0.763204	0.858292	0.845969
Autoimmune disease	QTD000341	PSMB7	0.851483	0.297466	0.298243
Autoimmune disease	QTD000341	CCDC180	0.918413	0.664006	0.803755
Autoimmune disease	QTD000341	DRD4	0.728757	0.841056	0.850771
Autoimmune disease	QTD000021	PPIL3	0.810132	0.781147	0.800226
Autoimmune disease	QTD000021	PPIL3	0.810132	0.781147	0.800226
Autoimmune disease	QTD000021	PPIL3	0.810132	0.781147	0.800226
Autoimmune disease	QTD000021	ACTR1B	0.611571	0.862745	0.847531
Autoimmune disease	QTD000021	SUOX	0.752685	0.856871	0.864644
Autoimmune disease	QTD000021	SUOX	0.752685	0.856871	0.864644
Autoimmune disease	QTD000031	PPIL3	0.810314	0.781399	0.800444
Autoimmune disease	QTD000031	PPIL3	0.810314	0.781399	0.800444
Autoimmune disease	QTD000031	PPIL3	0.810314	0.781399	0.800444
Hypertension	QTD000373	LGR4	0.678981	0.847362	0.795804
Hypertension	QTD000373	LGR4	0.678981	0.847362	0.795804
Hypertension	QTD000373	PYROXD1	0.683266	0.807753	0.805776
Hypertension	QTD000373	PYROXD1	0.683266	0.807753	0.805776
Hypertension	QTD000373	PYROXD1	0.683266	0.807753	0.805776
Hypertension	QTD000373	YEATS4	0.826225	0.679055	0.69454
Hypertension	QTD000373	DVL2	0.623632	0.811932	0.747329
Hypertension	QTD000373	DVL2	0.623632	0.811932	0.747329
Hypertension	QTD000373	DVL2	0.623632	0.811932	0.747329
Hypertension	QTD000549	NT5C2	0.821162	0.778534	0.778148
Hypertension	QTD000549	NT5C2	0.821162	0.778534	0.778148
Hypertension	QTD000549	NT5C2	0.821162	0.778534	0.778148
Type 2 diabetes	QTD000090	ENTR1	0.775109	0.862759	0.844638
Type 2 diabetes	QTD000090	ARPIN	0.87959	0.785958	0.780071
Type 2 diabetes	QTD000090	ARPIN	0.87959	0.785958	0.780071
